# Massively parallel characterization and deep learning of enhancers in plant genomes

**DOI:** 10.64898/2026.04.26.720828

**Authors:** Tobias Jores, Nicholas A. Mueth, Sayeh Gorjifard, Sebastian Triesch, Dominic Schirmer, Jackson Tonnies, Kerry L. Bubb, Josh T Cuperus, Stanley Fields, Christine Queitsch

**Author notes:** Correspondence: Tobias Jores, Christine Queitsch.

## Abstract

Enhancers coordinate gene expression in response to developmental and environmental cues. Because plant enhancers lack the readily detectable molecular hallmarks of animal enhancers, their systematic functional characterization has yet to be accomplished. Here, we characterize the species- and condition-specific enhancer activity of over 350,000 sequences derived from accessible chromatin regions of the *Arabidopsis*, tomato, maize, and sorghum genomes. Enabled by the massive scale of the data, we developed plantGREP, a deep learning model that predicts enhancer strength and identifies the underlying functional sequence motifs. We apply plantGREP to evolve strong constitutive as well as species- and condition-specific enhancers, and to locate regions with enhancer activity upstream of developmental genes in crop genomes. These results should facilitate the targeted editing of enhancers in crop genomes and the design of cell-type-specific plant enhancers.
