## Supplementary Data 2 for "Massively parallel characterization and deep learning of enhancers in plant genomes"

### Sheet: GO terms
Supplementary Data 2 | GO term enrichment for genes linked to the strongest test sequences.
Test sequences from Arabidopsis (At), tomato (Sl), maize (Zm), and sorghum (Sb) were ordered by their enhancer strength (average across fwd and rev orientation). GO term enrichment for genes linked to the strongest 5% of the test sequences from each species was determined for the indicated conditions and species. Adjusted p values are shown below. Significant (adjusted p value ≤ 0.05) enrichment …
GO_term	light	light	light	light	dark	dark	dark	dark	warm	warm	warm	warm	cold	cold	cold	cold	maize	maize	maize	maize
GO_term	At	Sl	Zm	Sb	At	Sl	Zm	Sb	At	Sl	Zm	Sb	At	Sl	Zm	Sb	At	Sl	Zm	Sb
nucleotide binding (GO:0000166)	0.0955625	1	1	1	1	1	1	1	1	1	1	1	0.407317	1	1	1	1	1	1	0.877906
molecular function (GO:0003674)	1	1	1	1	1	1	0.706359	1	1	1	1	1	1	1	1	1	1	1	1	1
nucleic acid binding (GO:0003676)	1	1	1	1	1	1	1	1	1	1	1	1	1	1	1	1	1	1	1	1
DNA binding (GO:0003677)	1	1	1	1	1	1	1	1	0.398094	1	1	1	1	1	1	1	1	1	1	0.390945
chromatin binding (GO:0003682)	1	1	1	1	1	1	1	1	1	1	1	1	1	1	1	1	1	1	1	1
DNA-binding transcription factor activity (GO:0003700)	0.0012091	1	1	1	1	1	1	1	0.000241272	1	1	1	0.0236348	1	1	1	1	0.304181	1	1
RNA binding (GO:0003723)	1	1	1	1	1	1	1	1	1	1	1	1	1	1	1	1	1	1	1	1
cytoskeletal motor activity (GO:0003774)	1	1	1	1	1	1	1	1	1	1	1	1	1	1	1	1	1	1	1	1
catalytic activity (GO:0003824)	1	0.582848	1	1	0.0728229	1	1	1	0.400847	0.721807	1	1	1	1	1	1	0.043755	1	1	1
nuclease activity (GO:0004518)	1	1	1	1	1	1	1	1	1	1	1	1	1	1	1	1	1	1	1	1
signaling receptor binding (GO:0005102)	1	1	1	1	1	1	1	1	1	1	1	1	1	1	1	1	1	1	1	1
structural molecule activity (GO:0005198)	1	1	1	1	1	1	1	1	1	1	1	1	1	1	1	1	1	1	1	1
transporter activity (GO:0005215)	0.614669	1	1	1	1	1	1	1	1	1	1	1	1	1	1	1	0.503372	1	1	1
binding (GO:0005488)	0.0160376	1	1	1	1	1	1	1	0.00487628	1	1	1	0.0927144	1	1	1	1	1	1	1
protein binding (GO:0005515)	0.932406	1	1	1	1	1	1	1	0.062505	1	1	1	1	1	1	1	1	1	1	1
cellular component (GO:0005575)	0.00154713	1	1	1	1	1	1	1	0.00574144	1	1	1	9.36091e-05	1	1	1	1	1	1	1
extracellular region (GO:0005576)	0.000631018	1	1	1	0.00204553	1	1	1	7.88352e-06	1	1	1	0.00038475	1	1	1	1	1	1	1
cell wall (GO:0005618)	1	1	1	1	1	1	1	1	1	1	1	1	1	1	1	1	1	1	1	1
intracellular anatomical structure (GO:0005622)	0.787622	1	1	1	1	1	1	1	0.439975	1	1	0.0419139	0.368486	1	1	1	0.862267	1	1	0.0541058
nucleus (GO:0005634)	1	1	1	1	1	1	1	1	1	1	1	1	1	1	1	1	1	1	1	1
nuclear envelope (GO:0005635)	1	1	1	1	1	1	1	1	1	1	1	1	1	1	1	1	1	1	1	1
nucleoplasm (GO:0005654)	1	1	1	1	1	1	1	1	1	1	1	1	1	1	1	1	1	1	1	1
nucleolus (GO:0005730)	1	1	1	1	1	1	1	1	1	1	1	1	1	1	1	1	1	1	1	1
cytoplasm (GO:0005737)	1	1	1	1	1	1	1	1	1	1	1	0.445684	1	1	1	1	0.445464	1	1	0.0416405
mitochondrion (GO:0005739)	1	1	1	1	1	1	1	1	1	1	1	1	1	1	1	1	1	1	1	0.000272342
lysosome (GO:0005764)	1	1	1	1	1	1	1	1	1	1	1	1	1	1	1	1	1	1	1	1
endosome (GO:0005768)	1	1	1	1	1	1	1	1	1	1	1	1	1	1	1	1	1	1	1	1
vacuole (GO:0005773)	1	1	1	1	0.0364366	1	1	1	1	1	1	1	1	0.142436	1	1	0.372311	1	1	1
peroxisome (GO:0005777)	1	1	1	1	1	1	1	1	1	1	1	1	1	1	1	1	1	0.391495	1.8411e-05	0.000436237
endoplasmic reticulum (GO:0005783)	1	1	0.605811	1	1	1	1	1	1	1	1	1	1	1	0.56205	1	1	1	1	1
Golgi apparatus (GO:0005794)	1	1	1	1	1	1	1	1	1	1	1	1	1	1	1	1	1	1	1	1
cytosol (GO:0005829)	0.122902	1	1	1	0.00223587	1	1	1	0.331844	1	1	1	0.115486	1	1	1	0.0268139	1	1	1
ribosome (GO:0005840)	1	1	1	1	1	1	1	1	1	1	1	1	1	1	1	1	1	1	1	1
cytoskeleton (GO:0005856)	1	1	1	1	1	1	1	1	1	1	1	1	1	1	1	1	1	1	1	1
plasma membrane (GO:0005886)	0.0561707	1	1	1	1	1	1	1	1	1	1	1	0.0616216	1	1	1	1	1	1	1
carbohydrate metabolic process (GO:0005975)	1	1	1	1	0.000338647	1	1	1	0.0282318	1	1	1	0.539319	0.327825	1	1	0.343388	1	1	1
generation of precursor metabolites and energy (GO:0006091)	1	1	0.24944	0.00132444	1	1	1	1	1	1	0.151658	1	1	0.108975	0.0159274	0.371346	1	1	1	0.162497
nucleobase-containing compound metabolic process (GO:0006139)	1	1	1	1	1	1	1	1	1	1	1	1	1	1	1	1	1	1	1	1
DNA metabolic process (GO:0006259)	1	1	1	1	1	1	1	1	1	1	1	1	1	1	1	1	1	1	1	1
translation (GO:0006412)	1	1	1	1	1	1	1	1	1	1	1	1	1	1	1	1	1	1	1	1
lipid metabolic process (GO:0006629)	1	1	1	1	1	1	1	1	1	1	1	1	0.92792	1	1	1	1	1	1	1
transport (GO:0006810)	1	1	1	1	1	1	1	1	1	1	1	1	1	1	1	1	1	1	1	1
response to stress (GO:0006950)	2.75664e-26	0.020232	1	1	2.17717e-20	0.000850566	1	0.0205054	7.20043e-16	0.0404236	1	0.152407	1.43523e-23	0.00134423	1	0.166409	4.64718e-20	3.38503e-07	0.00285037	0.000876182
cell cycle (GO:0007049)	1	1	1	1	1	1	1	1	1	1	1	1	1	1	1	1	1	1	1	1
cell communication (GO:0007154)	2.4801e-12	1	1	1	0.0364895	0.000452469	1	1	1.56996e-10	1	1	1	6.3964e-10	1	1	1	0.939645	0.000106497	1	1
signal transduction (GO:0007165)	3.63894e-11	1	1	1	0.0780544	0.000264559	1	1	7.02442e-10	1	1	1	1.24607e-07	1	1	1	1	0.000571477	1	1
cell-cell signaling (GO:0007267)	1	1	1	1	1	1	1	1	1	1	1	1	1	1	1	1	1	1	1	1
multicellular organism development (GO:0007275)	1	1	1	1	1	1	1	1	1	1	1	1	1	1	1	1	1	1	1	1
circadian rhythm (GO:0007623)	0.00361373	1	1	1	1	1	1	1	0.000161629	1	1	1	0.000135417	1	1	1	1	1	1	1
translation factor activity, RNA binding (GO:0008135)	1	1	1	1	1	1	1	1	1	1	1	1	1	1	1	1	1	1	1	1
biological process (GO:0008150)	1	0.639925	1	1	1	1	1	1	1	0.296262	1	1	1	0.414177	1	1	1	1	1	1
metabolic process (GO:0008152)	0.58466	1	1	1	1	1	1	1	0.288158	1	1	1	1	1	0.744306	1	1	1	1	1
lipid binding (GO:0008289)	1	1	1	1	1	1	1	1	1	1	1	1	1	1	1	1	1	1	1	1
catabolic process (GO:0009056)	1	0.150692	1	1	0.00787489	0.905374	1	1	0.193273	1	1	1	0.749116	0.172204	1	1	0.000197337	1	1	0.66706
biosynthetic process (GO:0009058)	1	1	1	1	1	1	1	1	1	1	1	1	1	1	1	1	1	1	1	1
response to light stimulus (GO:0009416)	1.44893e-08	0.278872	1	0.758691	1	1	1	1	9.85225e-06	1	1	0.999384	2.85355e-07	0.237659	1	1	1	1	1	1
chloroplast (GO:0009507)	0.000109267	0.634193	0.00128794	0.0286834	1	1	1	1	0.00168946	0.25378	0.0162248	0.392288	4.17855e-05	0.135951	0.00311853	0.00368689	1	1	1	1
plastid (GO:0009536)	6.74688e-05	0.196932	0.0148615	0.0122737	1	1	1	1	9.13798e-05	0.11683	0.086153	0.268837	0.000301983	0.0582188	0.0743271	0.00346877	1	1	1	1
thylakoid (GO:0009579)	7.13538e-08	0.0179067	1.40018e-08	3.88496e-10	1	1	1	0.157237	1.95232e-06	0.0173246	2.99501e-08	6.18942e-08	2.02527e-07	0.0054507	8.08812e-10	4.79865e-11	1	1	1	0.0186831
response to external stimulus (GO:0009605)	1.52822e-17	0.0458662	0.62931	0.163288	3.30819e-08	1	1	0.329528	6.06511e-09	0.0749985	1	1	3.13614e-17	0.0211825	0.567881	0.0276993	5.88637e-07	1	1	0.579944
tropism (GO:0009606)	1	1	1	1	1	1	1	1	1	1	1	1	1	1	1	1	1	1	1	1
response to biotic stimulus (GO:0009607)	4.28241e-19	0.00710468	0.117982	0.0373123	1.11144e-11	0.229129	1	0.00838102	2.50163e-09	0.0130337	1	1	4.23413e-16	0.0014914	0.0240251	0.0147485	4.13871e-08	1	1	0.287621
response to abiotic stimulus (GO:0009628)	3.10802e-14	1	1	0.458063	1.12959e-07	1	1	1	1.10264e-10	1	1	0.1615	8.26577e-15	0.875218	1	1	7.40296e-07	1	1	1
response to endogenous stimulus (GO:0009719)	3.4828e-05	1	1	1	0.00191619	1	1	1	0.00251634	1	1	1	0.000241594	1	1	1	0.0250749	0.0340183	1	1
embryo development (GO:0009790)	1	1	1	1	1	1	1	1	1	1	1	1	1	1	1	1	1	1	1	1
post-embryonic development (GO:0009791)	1	1	1	1	1	1	1	1	1	1	1	1	1	1	1	1	1	1	1	1
fruit ripening (GO:0009835)	1	1	1	1	0.851215	1	1	1	1	1	1	1	1	1	1	1	1	1	1	1
abscission (GO:0009838)	1	1	1	1	1	1	1	1	1	1	1	1	1	1	1	1	1	1	1	1
pollination (GO:0009856)	1	1	1	1	1	1	1	1	1	1	1	1	1	1	1	1	1	1	1	1
flower development (GO:0009908)	1	1	1	1	1	1	1	1	1	1	1	1	1	1	1	1	1	1	1	1
cellular process (GO:0009987)	0.37069	1	1	1	1	1	1	1	0.620643	1	1	1	0.525461	1	1	1	1	1	1	1
programmed cell death (GO:0012501)	7.0009e-05	1	1	0.687656	0.00117229	1	1	1	0.0293256	1	1	0.76738	0.00023824	1	1	0.548472	0.00841629	1	1	1
photosynthesis (GO:0015979)	1.58208e-08	1.43177e-06	1.03187e-11	2.09581e-08	1	0.49018	1	0.979421	9.66638e-08	0.00010983	2.36433e-12	0.000113895	4.97646e-10	9.98221e-07	1.38941e-13	4.59022e-08	1	1	0.853896	0.376021
membrane (GO:0016020)	0.00135911	1	1	1	1	1	1	1	0.36292	1	1	1	0.0015712	0.50791	1	1	1	1	1	1
cellular component organization (GO:0016043)	1	1	1	1	1	1	1	1	1	1	1	1	1	1	1	1	1	1	1	1
cell growth (GO:0016049)	1	1	1	1	1	1	1	1	1	1	1	1	1	1	1	1	1	1	1	1
kinase activity (GO:0016301)	0.342658	0.470566	1	1	0.817032	1	1	1	0.67985	1	1	1	0.595535	1	1	1	1	1	1	1
transferase activity (GO:0016740)	1	1	0.830622	1	1	1	1	1	1	1	1	1	1	1	0.265519	1	1	1	1	1
hydrolase activity (GO:0016787)	1	1	1	1	0.749235	1	1	1	1	1	1	1	1	1	1	1	0.723615	1	1	1
protein metabolic process (GO:0019538)	1	1	1	1	1	1	1	1	1	1	1	1	1	1	1	1	1	1	1	1
cellular homeostasis (GO:0019725)	1	1	1	1	1	1	1	1	1	1	1	1	1	1	1	1	1	1	1	1
secondary metabolic process (GO:0019748)	1	1	0.673554	1	1	1	1	1	1	1	0.0520365	1	1	1	0.976467	1	0.146276	1	1	1
oxygen binding (GO:0019825)	1	1	1	1	1	1	1	1	1	1	1	1	1	1	1	1	1	1	1	1
reproductive process (GO:0022414)	1	1	1	1	1	1	1	1	1	1	1	1	1	1	1	1	1	1	1	1
cell differentiation (GO:0030154)	1	1	1	1	1	1	1	1	1	1	1	1	1	1	1	1	1	1	1	1
enzyme regulator activity (GO:0030234)	1	1	1	1	1	1	1	1	1	1	1	1	1	1	1	1	1	1	1	1
carbohydrate binding (GO:0030246)	0.215238	0.0892205	0.0138805	1	1	1	0.00262813	1	0.051526	0.0372196	0.0410033	1	1	0.175006	0.00042119	1	1	1	1	1
external encapsulating structure (GO:0030312)	1	1	1	1	1	1	1	1	1	1	1	1	1	1	1	1	1	1	1	1
protein modification process (GO:0036211)	1	1	1	1	1	1	1	1	1	1	1	1	1	1	1	1	1	1	1	1
signaling receptor activity (GO:0038023)	0.336451	1	1	1	1	1	1	1	0.300984	1	1	1	0.0832761	1	1	1	1	1	1	1
growth (GO:0040007)	1	1	1	1	1	1	1	1	1	1	1	1	1	1	1	1	1	1	1	1
epigenetic regulation of gene expression (GO:0040029)	1	1	1	1	1	1	1	1	1	1	1	1	1	1	1	1	1	1	1	1
response to chemical (GO:0042221)	3.94919e-15	1	1	1	1.04635e-13	0.0413343	1	1	6.87505e-11	0.30887	1	1	5.87341e-14	1	1	1	1.09101e-13	0.000532867	0.0278077	1
translation regulator activity (GO:0045182)	1	1	1	1	1	1	1	1	1	1	1	1	1	1	1	1	1	1	1	1
anatomical structure development (GO:0048856)	1	1	1	1	1	1	1	1	1	1	1	1	1	1	1	1	1	1	1	1
regulation of molecular function (GO:0065009)	0.853551	1	1	1	1	1	1	1	1	1	1	1	1	1	1	1	1	1	1	1
transcription regulator activity (GO:0140110)	0.00548297	1	1	1	1	1	1	1	0.00124929	1	1	1	0.0786438	1	1	1	1	0.373383	1	1
